# Idéfix: identifying accidental sample mix-ups in biobanks using polygenic scores

**DOI:** 10.1101/2021.03.12.435080

**Authors:** Robert Warmerdam, Pauline Lanting, LifeLines Cohort Study, Patrick Deelen, Lude Franke

## Abstract

Identifying sample mix-ups in biobanks is essential to allow the repurposing of genetic data for clinical pharmacogenetics. Pharmacogenetic advice based on the genetic information of another individual is potentially harmful. Existing methods for identifying mix-ups are limited to datasets in which additional omics data (e.g. gene expression) is available. Cohorts lacking such data can only use sex, which can reveal only half of the mix-ups. Here, we describe Idéfix, a method for the identification of accidental sample mix-ups in biobanks using polygenic scores.
In the Lifelines population-based biobank we calculated polygenic scores (PGSs) for 25 traits for 32,786 participants. Idéfix then compares the actual phenotypes to PGSs and uses the relative discordance that is expected for mix-ups, compared to correct samples.

In a simulation, using induced mix-ups, Idéfix reaches an AUC of 0.90 using 25 polygenic scores and sex. This is a substantial improvement over using only sex, which has an AUC of 0.75. Idéfix therefore is not yet able to identify every sample mix-up. However, this will likely improve soon, with highly powered GWAS summary statistics that will likely become available for more commonly measured traits.

Nevertheless, Idéfix can already be used to identify a high-quality set of participants for whom it is very unlikely that they reflect sample mix-ups, and therefore could be offered a pharmacogenetic passport. For instance, when selecting the 10% of participants for whom predicted phenotypes adhere best to the actually measured phenotypes, we estimate that the proportion of sample mix-ups is reduced 250-fold.

**Availability and implementation:** *Idéfix* is freely available at https://github.com/molgenis/systemsgenetics/wiki/Idefix
