## Supplementary tables 1-6 for "Idéfix: identifying accidental sample mix-ups in biobanks using polygenic scores"

### Sheet: 1. Trait gwas mapping
trait	traitDataType	summaryStatistics	sampleSizeOfGwas	numberOfCategories	included	reportedPerformance	PMID	doi	catalogAccession	MrcIeuOpenGwasIdentifier	rawFileDownloadLink
Height	continuous	Meta-analysis_Wood_et_al+UKBiobank_2018.processed	693529	1	Y		30124842	https://doi.org/10.1093/hmg/ddy271	GCST006901		https://portals.broadinstitute.org/collaboration/giant/images/6/63/Meta-analysis_Wood_et_al%2BUKBiobank_2018.txt.gz
BMI	continuous	Meta-analysis_Locke_et_al+UKBiobank_2018.processed	681275	1	Y		30124842	https://doi.org/10.1093/hmg/ddy271	GCST006900		https://portals.broadinstitute.org/collaboration/giant/images/0/0f/Meta-analysis_Locke_et_al%2BUKBiobank_2018.txt.g
Diastolic blood pressure	continuous	Evangelou_30224653_DBP.processed	757601	1	Y		30224653	https://doi.org/10.1038/s41588-018-0205-x	GCST006630		ftp://ftp.ebi.ac.uk/pub/databases/gwas/summary_statistics/EvangelouE_30224653_GCST006630/Evangelou_30224653_DBP.txt.gz
Systolic blood pressure	continuous	Evangelou_30224653_SBP.processed	757601	1	Y		30224653	https://doi.org/10.1038/s41588-018-0205-x	GCST006624		ftp://ftp.ebi.ac.uk/pub/databases/gwas/summary_statistics/EvangelouE_30224653_GCST006624/Evangelou_30224653_SBP.txt.gz
eGFR	continuous	20171016_MW_eGFR_overall_ALL_nstud61.dbgap.processed	567460	1	Y		31152163	https://doi.org/10.1038/s41588-019-0407-x	GCST008058		ftp://sftp.ebi.ac.uk/pub/databases/gwas/summary_statistics/WuttkeM_31152163_GCST008058/20171016_MW_eGFR_overall_ALL_nstud61.dbgap.txt.gz
Basophilic Granulocyte concentration	continuous	baso.processed	1002426	1	Y		32888494	https://doi.org/10.1016/j.cell.2020.08.008	GCST90002379		http://ftp.sanger.ac.uk/pub/project/humgen/summary_statistics/UKBB_blood_cell_traits/
Eosinophil concentration	continuous	eo.processed	1002426	1	Y		32888494	https://doi.org/10.1016/j.cell.2020.08.008	GCST90002381		http://ftp.sanger.ac.uk/pub/project/humgen/summary_statistics/UKBB_blood_cell_traits/
HbA1c	continuous	HbA1c_METAL_European.processed	88355	1	Y		28898252	https://doi.org/10.1371/journal.pmed.1002383	GCST007954		ftp://ftp.ebi.ac.uk/pub/databases/gwas/summary_statistics/WheelerE_28898252_GCST007954/HbA1c_METAL_European.txt.gz
LDL cholesterol	continuous	GERA-LDL.processed	87819	1	Y		29507422	https://doi.org/10.1038/s41588-018-0064-5	GCST007141		ftp://sftp.ebi.ac.uk/pub/databases/gwas/summary_statistics/HoffmannTJ_29507422_GCST007141/GERA-LDL.tsv.gz
Triglyceride concentration	continuous	GERA-logTG.processed	87819	1	Y		29507422	https://doi.org/10.1038/s41588-018-0064-5	GCST007142		ftp://sftp.ebi.ac.uk/pub/databases/gwas/summary_statistics/HoffmannTJ_29507422_GCST007142/GERA-logTG.tsv.gz
HDL cholesterol	continuous	GERA-sqrtHDL.processed	87819	1	Y		29507422	https://doi.org/10.1038/s41588-018-0064-5	GCST007140		ftp://sftp.ebi.ac.uk/pub/databases/gwas/summary_statistics/HoffmannTJ_29507422_GCST007140/GERA-sqrtHDL.tsv.gz
Total cholesterol	continuous	GERA-TC.processed	87819	1	Y		29507422	https://doi.org/10.1038/s41588-018-0064-5	GCST007143		ftp://sftp.ebi.ac.uk/pub/databases/gwas/summary_statistics/HoffmannTJ_29507422_GCST007143/GERA-TC.tsv.gz
Hematocrit concentration	continuous	hct.processed	1002426	1	Y		32888494	https://doi.org/10.1016/j.cell.2020.08.008	GCST90002383		http://ftp.sanger.ac.uk/pub/project/humgen/summary_statistics/UKBB_blood_cell_traits/
Hemoglobin concentration	continuous	hgb.processed	1002426	1	Y		32888494	https://doi.org/10.1016/j.cell.2020.08.008	GCST90002384		http://ftp.sanger.ac.uk/pub/project/humgen/summary_statistics/UKBB_blood_cell_traits/
Lymphocyte concentration	continuous	lymph.processed	1002426	1	Y		32888494	https://doi.org/10.1016/j.cell.2020.08.008	GCST90002388		http://ftp.sanger.ac.uk/pub/project/humgen/summary_statistics/UKBB_blood_cell_traits/
Monocyte concentration	continuous	mono.processed	1002426	1	Y		32888494	https://doi.org/10.1016/j.cell.2020.08.008	GCST90002393		http://ftp.sanger.ac.uk/pub/project/humgen/summary_statistics/UKBB_blood_cell_traits/
Erythrocyte concentration	continuous	rbc.processed	1002426	1	Y		32888494	https://doi.org/10.1016/j.cell.2020.08.008	GCST90002403		http://ftp.sanger.ac.uk/pub/project/humgen/summary_statistics/UKBB_blood_cell_traits/
Thrombocyte concentration	continuous	plt.processed	1002426	1	Y		32888494	https://doi.org/10.1016/j.cell.2020.08.008	GCST90002395		http://ftp.sanger.ac.uk/pub/project/humgen/summary_statistics/UKBB_blood_cell_traits/
Neutrophil concentration	continuous	neut.processed	1002426	1	Y		32888494	https://doi.org/10.1016/j.cell.2020.08.008	GCST90002398		http://ftp.sanger.ac.uk/pub/project/humgen/summary_statistics/UKBB_blood_cell_traits/
EduYears	continuous	GWAS_EA_excl23andMe.processed	766345	1	Y		30038396	https://doi.org/10.1038/s41588-018-0147-3			https://www.dropbox.com/s/ho58e9jmytmpaf8/GWAS_EA_excl23andMe.txt?dl=0
Blondeness of hair	ordinal	ukb-d-1747_1.processed	360270	3	Y					ukb-d-1747_1	https://gwas.mrcieu.ac.uk/files/ukb-d-1747_1/ukb-d-1747_1.vcf.gz
Red hair colour	binary	ukb-d-1747_2.processed	360270	2	Y					ukb-d-1747_2	https://gwas.mrcieu.ac.uk/datasets/ukb-d-1747_2/ukb-d-1747_2.vcf.gz
Type 2 diabetes	binary	T2D_European.BMIunadjusted.processed	298957	2	Y		29632382	https://doi.org/10.1038/s41588-018-0084-1	GCST007517		https://diagram-consortium.org/check_check.Mahajan2018b.T2D.3.php
Asthma	binary	TAGC_European_Ancestry.processed	142486	2	Y		29273806	https://doi.org/10.1038/s41588-017-0014-7	GCST005212		ftp://ftp.ebi.ac.uk/pub/databases/gwas/summary_statistics/DemenaisF_29273806_GCST005212/TAGC_meta-analyses_results_for_asthma_risk.zip
Coronary artery disease	binary	ebi-a-GCST005195.processed	547261	2	Y		29212778	https://doi.org/10.1161/circresaha.117.312086		ebi-a-GCST005195	https://gwas.mrcieu.ac.uk/files/ebi-a-GCST005195/ebi-a-GCST005195.vcf.gz

### Sheet: 2. Reported predictive power
trait	R2	ROC AUC	phenotype adjustments	Citation	Remark
Height	0.282222		Y	Ge, Tian, Chia-Yen Chen, Yang Ni, Yen-Chen Anne Feng, and Jordan W. Smoller. “Polygenic Prediction via Bayesian Regression and Continuous Shrinkage Priors.” Nature Communications 10, no. 1 (April 16, 2019): 1–10. https://doi.org/10.1038/s41467-019-09718-5.
	0.347		Y	Yengo, Loic, Julia Sidorenko, Kathryn E. Kemper, Zhili Zheng, Andrew R. Wood, Michael N. Weedon, Timothy M. Frayling, et al. “Meta-Analysis of Genome-Wide Association Studies for Height and Body Mass Index in ∼700000 Individuals of European Ancestry.” Human Molecular Genetics 27, no. 20 (15 2018): 3641–49. https://doi.org/10.1093/hmg/ddy271.
BMI	0.107524		Y	Ge, Tian, Chia-Yen Chen, Yang Ni, Yen-Chen Anne Feng, and Jordan W. Smoller. “Polygenic Prediction via Bayesian Regression and Continuous Shrinkage Priors.” Nature Communications 10, no. 1 (April 16, 2019): 1–10. https://doi.org/10.1038/s41467-019-09718-5.
	0.244		Y	Yengo, Loic, Julia Sidorenko, Kathryn E. Kemper, Zhili Zheng, Andrew R. Wood, Michael N. Weedon, Timothy M. Frayling, et al. “Meta-Analysis of Genome-Wide Association Studies for Height and Body Mass Index in ∼700000 Individuals of European Ancestry.” Human Molecular Genetics 27, no. 20 (15 2018): 3641–49. https://doi.org/10.1093/hmg/ddy271.
Diastolic blood pressure	0.0532		N	Evangelou, Evangelos, Helen R. Warren, David Mosen-Ansorena, Borbala Mifsud, Raha Pazoki, He Gao, Georgios Ntritsos, et al. “Genetic Analysis of over 1 Million People Identifies 535 New Loci Associated with Blood Pressure Traits.” Nature Genetics 50, no. 10 (October 2018): 1412–25. https://doi.org/10.1038/s41588-018-0205-x.
Systolic blood pressure	0.0566		N	Evangelou, Evangelos, Helen R. Warren, David Mosen-Ansorena, Borbala Mifsud, Raha Pazoki, He Gao, Georgios Ntritsos, et al. “Genetic Analysis of over 1 Million People Identifies 535 New Loci Associated with Blood Pressure Traits.” Nature Genetics 50, no. 10 (October 2018): 1412–25. https://doi.org/10.1038/s41588-018-0205-x.
eGFR	0.071		Y	Wuttke, Matthias, Yong Li, Man Li, Karsten B. Sieber, Mary F. Feitosa, Mathias Gorski, Adrienne Tin, et al. “A Catalog of Genetic Loci Associated with Kidney Function from Analyses of a Million Individuals.” Nature Genetics 51, no. 6 (June 2019): 957–72. https://doi.org/10.1038/s41588-019-0407-x.	index SNPs
Basophilic Granulocyte concentration	0.0269108		Male stratified	Vuckovic, Dragana, Erik L. Bao, Parsa Akbari, Caleb A. Lareau, Abdou Mousas, Tao Jiang, Ming-Huei Chen, et al. “The Polygenic and Monogenic Basis of Blood Traits and Diseases.” Cell 182, no. 5 (September 3, 2020): 1214-1231.e11. https://doi.org/10.1016/j.cell.2020.08.008.
Eosinophil concentration	0.111547		Male stratified	Vuckovic, Dragana, Erik L. Bao, Parsa Akbari, Caleb A. Lareau, Abdou Mousas, Tao Jiang, Ming-Huei Chen, et al. “The Polygenic and Monogenic Basis of Blood Traits and Diseases.” Cell 182, no. 5 (September 3, 2020): 1214-1231.e11. https://doi.org/10.1016/j.cell.2020.08.008.
HbA1c	0.0601833		Y	Wheeler, Eleanor, Aaron Leong, Ching-Ti Liu, Marie-France Hivert, Rona J. Strawbridge, Clara Podmore, Man Li, et al. “Impact of Common Genetic Determinants of Hemoglobin A1c on Type 2 Diabetes Risk and Diagnosis in Ancestrally Diverse Populations: A Transethnic Genome-Wide Meta-Analysis.” PLoS Medicine 14, no. 9 (September 2017): e1002383. https://doi.org/10.1371/journal.pmed.1002383.
LDL cholesterol	0.119567		Y	Ge, Tian, Chia-Yen Chen, Yang Ni, Yen-Chen Anne Feng, and Jordan W. Smoller. “Polygenic Prediction via Bayesian Regression and Continuous Shrinkage Priors.” Nature Communications 10, no. 1 (April 16, 2019): 1–10. https://doi.org/10.1038/s41467-019-09718-5.
Triglyceride concentration	0.0702877		Y	Ge, Tian, Chia-Yen Chen, Yang Ni, Yen-Chen Anne Feng, and Jordan W. Smoller. “Polygenic Prediction via Bayesian Regression and Continuous Shrinkage Priors.” Nature Communications 10, no. 1 (April 16, 2019): 1–10. https://doi.org/10.1038/s41467-019-09718-5.
HDL cholesterol	0.102087		Y	Ge, Tian, Chia-Yen Chen, Yang Ni, Yen-Chen Anne Feng, and Jordan W. Smoller. “Polygenic Prediction via Bayesian Regression and Continuous Shrinkage Priors.” Nature Communications 10, no. 1 (April 16, 2019): 1–10. https://doi.org/10.1038/s41467-019-09718-5.
Total cholesterol	0.0996854		Y	Ge, Tian, Chia-Yen Chen, Yang Ni, Yen-Chen Anne Feng, and Jordan W. Smoller. “Polygenic Prediction via Bayesian Regression and Continuous Shrinkage Priors.” Nature Communications 10, no. 1 (April 16, 2019): 1–10. https://doi.org/10.1038/s41467-019-09718-5.
Hematocrit concentration	0.0493128		Male stratified	Vuckovic, Dragana, Erik L. Bao, Parsa Akbari, Caleb A. Lareau, Abdou Mousas, Tao Jiang, Ming-Huei Chen, et al. “The Polygenic and Monogenic Basis of Blood Traits and Diseases.” Cell 182, no. 5 (September 3, 2020): 1214-1231.e11. https://doi.org/10.1016/j.cell.2020.08.008.
Hemoglobin concentration	0.0569661		Male stratified	Vuckovic, Dragana, Erik L. Bao, Parsa Akbari, Caleb A. Lareau, Abdou Mousas, Tao Jiang, Ming-Huei Chen, et al. “The Polygenic and Monogenic Basis of Blood Traits and Diseases.” Cell 182, no. 5 (September 3, 2020): 1214-1231.e11. https://doi.org/10.1016/j.cell.2020.08.008.
Lymphocyte concentration	0.105546		Male stratified	Vuckovic, Dragana, Erik L. Bao, Parsa Akbari, Caleb A. Lareau, Abdou Mousas, Tao Jiang, Ming-Huei Chen, et al. “The Polygenic and Monogenic Basis of Blood Traits and Diseases.” Cell 182, no. 5 (September 3, 2020): 1214-1231.e11. https://doi.org/10.1016/j.cell.2020.08.008.
Monocyte concentration	0.158586		Male stratified	Vuckovic, Dragana, Erik L. Bao, Parsa Akbari, Caleb A. Lareau, Abdou Mousas, Tao Jiang, Ming-Huei Chen, et al. “The Polygenic and Monogenic Basis of Blood Traits and Diseases.” Cell 182, no. 5 (September 3, 2020): 1214-1231.e11. https://doi.org/10.1016/j.cell.2020.08.008.
Erythrocyte concentration	0.117646		Male stratified	Vuckovic, Dragana, Erik L. Bao, Parsa Akbari, Caleb A. Lareau, Abdou Mousas, Tao Jiang, Ming-Huei Chen, et al. “The Polygenic and Monogenic Basis of Blood Traits and Diseases.” Cell 182, no. 5 (September 3, 2020): 1214-1231.e11. https://doi.org/10.1016/j.cell.2020.08.008.
Thrombocyte concentration	0.191946		Male stratified	Vuckovic, Dragana, Erik L. Bao, Parsa Akbari, Caleb A. Lareau, Abdou Mousas, Tao Jiang, Ming-Huei Chen, et al. “The Polygenic and Monogenic Basis of Blood Traits and Diseases.” Cell 182, no. 5 (September 3, 2020): 1214-1231.e11. https://doi.org/10.1016/j.cell.2020.08.008.
Neutrophil concentration	0.0800864		Male stratified	Vuckovic, Dragana, Erik L. Bao, Parsa Akbari, Caleb A. Lareau, Abdou Mousas, Tao Jiang, Ming-Huei Chen, et al. “The Polygenic and Monogenic Basis of Blood Traits and Diseases.” Cell 182, no. 5 (September 3, 2020): 1214-1231.e11. https://doi.org/10.1016/j.cell.2020.08.008.
EduYears	0.114		Y	Lee, James J., Robbee Wedow, Aysu Okbay, Edward Kong, Omeed Maghzian, Meghan Zacher, Tuan Anh Nguyen-Viet, et al. “Gene Discovery and Polygenic Prediction from a Genome-Wide Association Study of Educational Attainment in 1.1 Million Individuals.” Nature Genetics 50, no. 8 (August 2018): 1112–21. https://doi.org/10.1038/s41588-018-0147-3.
Blondeness of hair
Red hair colour
Type 2 diabetes		0.625623		Ge, Tian, Chia-Yen Chen, Yang Ni, Yen-Chen Anne Feng, and Jordan W. Smoller. “Polygenic Prediction via Bayesian Regression and Continuous Shrinkage Priors.” Nature Communications 10, no. 1 (April 16, 2019): 1–10. https://doi.org/10.1038/s41467-019-09718-5.
Asthma
Coronary artery disease		0.588231		Ge, Tian, Chia-Yen Chen, Yang Ni, Yen-Chen Anne Feng, and Jordan W. Smoller. “Polygenic Prediction via Bayesian Regression and Continuous Shrinkage Priors.” Nature Communications 10, no. 1 (April 16, 2019): 1–10. https://doi.org/10.1038/s41467-019-09718-5.

### Sheet: 3. Processing of phenotypes
Trait	Transformation	Correction	Remark
Height	NA	Age, sex
BMI	NA	Age, sex
Diastolic blood pressure	NA	Age, sex
Systolic blood pressure	NA	Age, sex
eGFR	log	Age, sex	CKD-epi
Basophilic Granulocyte concentration	log	Age, sex, pregnancy, cancer, renal failure, liver cirrhosis	Outliers excluded following criteria : thrombocytes > 1000, leukocytes > 200, hemoglobin > 20 * 0.6206, hematocrit > 0.6
Eosinophil concentration	log	Age, sex, pregnancy, cancer, renal failure, liver cirrhosis	Outliers excluded following criteria : thrombocytes > 1000, leukocytes > 200, hemoglobin > 20 * 0.6206, hematocrit > 0.6
HbA1c	NA	Age, sex
LDL cholesterol	NA	Age, sex
Triglyceride concentration	log	Age, sex
HDL cholesterol	sqrt	Age, sex
Total cholesterol	NA	Age, sex
Hematocrit concentration	NA	Age, sex, pregnancy, cancer, renal failure, liver cirrhosis	Outliers excluded following criteria : thrombocytes > 1000, leukocytes > 200, hemoglobin > 20 * 0.6206, hematocrit > 0.6
Hemoglobin concentration	NA	Age, sex, pregnancy, cancer, renal failure, liver cirrhosis	Outliers excluded following criteria : thrombocytes > 1000, leukocytes > 200, hemoglobin > 20 * 0.6206, hematocrit > 0.6
Lymphocyte concentration	log	Age, sex, pregnancy, cancer, renal failure, liver cirrhosis	Outliers excluded following criteria : thrombocytes > 1000, leukocytes > 200, hemoglobin > 20 * 0.6206, hematocrit > 0.6
Monocyte concentration	log	Age, sex, pregnancy, cancer, renal failure, liver cirrhosis	Outliers excluded following criteria : thrombocytes > 1000, leukocytes > 200, hemoglobin > 20 * 0.6206, hematocrit > 0.6
Erythrocyte concentration	NA	Age, sex, pregnancy, cancer, renal failure, liver cirrhosis	Outliers excluded following criteria : thrombocytes > 1000, leukocytes > 200, hemoglobin > 20 * 0.6206, hematocrit > 0.6
Thrombocyte concentration	NA	Age, sex, pregnancy, cancer, renal failure, liver cirrhosis	Outliers excluded following criteria : thrombocytes > 1000, leukocytes > 200, hemoglobin > 20 * 0.6206, hematocrit > 0.6
Neutrophil concentration	log	Age, sex, pregnancy, cancer, renal failure, liver cirrhosis	Outliers excluded following criteria : thrombocytes > 1000, leukocytes > 200, hemoglobin > 20 * 0.6206, hematocrit > 0.6
EduYears	NA	Age, sex	Only includes samples with age >= 30
Blondeness of hair	NA	Age, sex
Red hair colour	NA	Age, sex
Type 2 diabetes	NA	Age, sex
Asthma	NA	Age, sex
Coronary artery disease	NA	Age, sex	CAD = T if balloon angioplasty OR bypass surgery OR heart attack = T

### Sheet: 4. Lifelines education
English translation of answers as present in data and documentation	Corrected translation of answers	US years of schooling	ISCED Level
Junior general secondary education (such as MAVO, (M)ULO, MBO-short, VMBO-t)	Junior general secondary education (such as mavo, (m)ulo, mbo-short, vmbo-t)	10	2
lower or preparatory secondary vocational education (such as LTS, LEAO, LHNO, VMBO)	Lower or preparatory secondary vocational education (such as lts, leao, lhno, vmbo)	10	2
No education (did not finish primary school)	No education (did not finish primary school)	1	0
Primary education (primary school, special needs primary school)	Primary education (primary school, special needs primary school)	7	1
Secondary vocational education or work-based learning pathway (such as MBO-long, VWO, Atheneum, Gymnasium, INAS)	Secondary vocational education or work-based learning pathway (such as mbo-long, mts, meao, bol, bbl, inas)	15	4
Senior general secondary education, pre-university secondary education (such as HAVO, VWO, Atheneum, gymnasium, HBS, MMS	Senior general secondary education, pre-university secondary education (such as havo, vwo, atheneum, gymnasium, hbs, mms)	13	3
Higher vocational education (such as HBO, HTS, HEAO, doctoral university education, Bachelor's)	Higher vocational education (such as hbo, hts, heao, 'kandidaats' university education)	22	6
University education	University education	22	6
Other:	Other:

### Sheet: 5. Lifelines phenotype overview
trait	category	ageMean	ageSd	nMale	nFemale	valueMean	valueSd	nSamples	samplesPercentage
Asthma	no	43.1245	14.06	12121	17529	NA	NA	29650	91.0263
Asthma	yes	40.0376	13.9401	1170	1753	NA	NA	2923	8.97369
Basophilic Granulocyte concentration	NA	45.5268	14.4472	13187	19165	-1.32119	0.183336	32352	NA
Blondeness of hair	black	47.4661	11.5905	457	103	NA	NA	560	4.24661
Blondeness of hair	brown	43.6568	11.3292	1971	3938	NA	NA	5909	44.8093
Blondeness of hair	blonde	43.1861	12.6864	2398	4320	NA	NA	6718	50.9441
BMI	NA	45.7472	14.4366	13398	19414	25.7956	4.26958	32812	NA
Coronary artery disease	No	42.5207	13.9412	12872	19219	NA	NA	32091	97.8474
Coronary artery disease	Yes	61.051	11.019	516	190	NA	NA	706	2.15264
Diastolic blood pressure	NA	42.8954	14.1256	13394	19410	73.7858	10.2373	32804	NA
Educational attainment (EduYears)	low	53.6156	14.0877	3489	4831	NA	NA	8320	25.7945
Educational attainment (EduYears)	middle	42.3151	13.6347	5115	7835	NA	NA	12950	40.1488
Educational attainment (EduYears)	high	42.665	13.0831	4637	6348	NA	NA	10985	34.0567
eGFR	NA	45.5914	14.4815	13399	19414	4.49117	0.198373	32813	NA
Eosinophil concentration	NA	45.5268	14.4472	13187	19165	-0.777321	0.266555	32352	NA
Erythrocyte concentration	NA	45.4958	14.4629	13321	19332	4.75615	0.420801	32653	NA
HbA1c	NA	45.5844	14.4784	13373	19389	5.46853	0.456293	32762	NA
HDL cholesterol	NA	45.5914	14.4815	13399	19414	1.21458	0.22707	32813	NA
Height	NA	45.7472	14.4366	13398	19414	175.126	9.32481	32812	NA
Hematocrit concentration	NA	45.4958	14.4629	13321	19332	0.428428	0.0340502	32653	NA
Hemoglobin concentration	NA	45.4958	14.4629	13321	19332	8.81031	0.78882	32653	NA
LDL cholesterol	NA	45.5914	14.4815	13399	19414	3.20501	0.919552	32813	NA
Lymphocyte concentration	NA	45.5268	14.4472	13187	19165	0.288191	0.128984	32352	NA
Monocyte concentration	NA	45.5268	14.4472	13187	19165	-0.316529	0.124973	32352	NA
Neutrophil concentration	NA	45.5268	14.4472	13187	19165	0.493753	0.146568	32352	NA
Red hair colour	blonde/brown/black	43.5788	12.0794	4826	8361	NA	NA	13187	97.1991
Red hair colour	red	42.5632	11.8717	121	259	NA	NA	380	2.80091
Systolic blood pressure	NA	42.8954	14.1256	13394	19410	125.909	16.7429	32804	NA
Thrombocyte concentration	NA	45.4958	14.4629	13321	19332	255.602	57.8291	32653	NA
Total cholesterol	NA	45.5914	14.4815	13399	19414	4.98853	0.996613	32813	NA
Triglyceride concentration	NA	45.5914	14.4815	13399	19414	0.0114499	0.499963	32813	NA
Type 2 diabetes	No	47.3559	13.5736	9759	14548	NA	NA	24307	95.931
Type 2 diabetes	Yes	60.5024	11.1263	516	515	NA	NA	1031	4.06899

### Sheet: 6. Number of samples per trait
Number of traits	6	9	10	11	12	13	14	15	16	17	18	19	20	21
Samples	1	3	74	1	11	1	101	6	54	16	257	9227	306	6351

### Sheet: Phenotype sources
Name	Description	ColumnIdentifier	Path	FileName	TargetTrait
Diastolic blood pressure	Diastolic Blood Pressure adjusted for blood pressure lowering medications use at baseline (T0)	DBPadj.1	/groups/umcg-lifelines/tmp01/releases/pheno_lifelines_restructured/v1	bloodpressure_hypertension/data/labels/Blood_pressure and HTN (T0 and T1).txt	Diastolic blood pressure
Systolic blood pressure	Systolic Blood Pressure adjusted for blood pressure lowering medications use at baseline (T0)	SBPadj.1	/groups/umcg-lifelines/tmp01/releases/pheno_lifelines_restructured/v1	bloodpressure_hypertension/data/labels/Blood_pressure and HTN (T0 and T1).txt	Systolic blodd pressure
Hematocrit		HT	/groups/umcg-lifelines/tmp01/projects/phenotypes/tab_seperated_labels	Laboratory_assessment_Blood.dat	Hematocrit concentration
Hemoglobin		HB	/groups/umcg-lifelines/tmp01/projects/phenotypes/tab_seperated_labels	Laboratory_assessment_Blood.dat	Hemoglobin concentration
Basophilic Granulocytes		BA	/groups/umcg-lifelines/tmp01/projects/phenotypes/tab_seperated_labels	Laboratory_assessment_Blood.dat	Basophilic Granulocyte concentration
Eosinophil concentration		EO	/groups/umcg-lifelines/tmp01/projects/phenotypes/tab_seperated_labels	Laboratory_assessment_Blood.dat	Eosinophil concentration
Cholesterol		CHO	/groups/umcg-lifelines/tmp01/projects/phenotypes/tab_seperated_labels	Laboratory_assessment_Blood.dat	Total cholesterol
Leukocytes		LEU	/groups/umcg-lifelines/tmp01/projects/phenotypes/tab_seperated_labels	Laboratory_assessment_Blood.dat	Blood traits
Lymphocytes		LY	/groups/umcg-lifelines/tmp01/projects/phenotypes/tab_seperated_labels	Laboratory_assessment_Blood.dat	Lymphocyte concentration
Monocytes		MO	/groups/umcg-lifelines/tmp01/projects/phenotypes/tab_seperated_labels	Laboratory_assessment_Blood.dat	Monocyte concentration
LDL Cholesterol		LDC	/groups/umcg-lifelines/tmp01/projects/phenotypes/tab_seperated_labels	Laboratory_assessment_Blood.dat	LDL cholesterol
HbA1c		HBAC	/groups/umcg-lifelines/tmp01/projects/phenotypes/tab_seperated_labels	Laboratory_assessment_Blood.dat	HbA1c
Height		LENGTE	/groups/umcg-lifelines/tmp01/projects/phenotypes/tab_seperated_labels	Measurement_Anthropometry.dat	Height
BMI		BMI	/groups/umcg-lifelines/tmp01/projects/phenotypes/tab_seperated_labels	Measurement_Anthropometry.dat	BMI
Erythrocytes		ER	/groups/umcg-lifelines/tmp01/projects/phenotypes/tab_seperated_labels	Laboratory_assessment_Blood.dat	Erythrocyte concentration
Neutrophil Granulocytes		GR	/groups/umcg-lifelines/tmp01/projects/phenotypes/tab_seperated_labels	Laboratory_assessment_Blood.dat	Neutrophil concentration
Thrombocytes		TR	/groups/umcg-lifelines/tmp01/projects/phenotypes/tab_seperated_labels	Laboratory_assessment_Blood.dat	Thrombocyte concentration
Creatinine		BKR	/groups/umcg-lifelines/tmp01/projects/phenotypes/tab_seperated_labels	Laboratory_assessment_Blood.dat	eGFR
Triglycerides		TGL	/groups/umcg-lifelines/tmp01/projects/phenotypes/tab_seperated_labels	Laboratory_assessment_Blood.dat	Triglyceride concentration
HDL Cholesterol		HDC	/groups/umcg-lifelines/tmp01/projects/phenotypes/tab_seperated_labels	Laboratory_assessment_Blood.dat	HDL cholesterol
Highest completed education		EDUCATION	/groups/umcg-lifelines/tmp01/projects/ugli_blood_gsa/pgs_based_mixup_correction/data/lifelines/phenotypes/v1/tab_separated_labels	Questionnaire_Demographics.cleaned.dat	EduYears
Sex		GESLACHT	/groups/umcg-lifelines/tmp01/projects/phenotypes/tab_seperated_labels	Participant (Pa_99_G).dat
Type 1 diabetes		T1D.10	/groups/umcg-lifelines/tmp01/releases/pheno_lifelines_restructured/v1	diabetes/data/labels/diabetes first and second screening_final.txt	Type 1 diabetes
Type 2 diabetes		T2D.10	/groups/umcg-lifelines/tmp01/releases/pheno_lifelines_restructured/v1	diabetes/data/labels/diabetes first and second screening_final.txt	Type 2 diabetes
Asthma		asthma_baseline	/groups/umcg-lifelines/tmp01/releases/pheno_lifelines_restructured/v1	asthma/data/labels/asthma.txt	Asthma
Natural hair colour now		HAIR1	/groups/umcg-lifelines/tmp01/projects/phenotypes/tab_seperated_labels	Questionnaire_Hair.dat	Red hair colour, Blondeness of hair
Schizophrenia		HEALTH72I9	/groups/umcg-lifelines/tmp01/projects/ugli_blood_gsa/pgs_based_mixup_correction/data/lifelines/phenotypes/v1/tab_separated_labels	Questionnaire_Health_General.cleaned.dat
Heart attack		HEALTH19	/groups/umcg-lifelines/tmp01/projects/ugli_blood_gsa/pgs_based_mixup_correction/data/lifelines/phenotypes/v1/tab_separated_labels	Questionnaire_Health.cleaned.dat	Coronary artery disease
Since last questionnaire: heart attack		HEALTH100B1	/groups/umcg-lifelines/tmp01/projects/ugli_blood_gsa/pgs_based_mixup_correction/data/lifelines/phenotypes/v1/tab_separated_labels	Questionnaire_Health_General.cleaned.dat	Coronary artery disease
Balloon angioplasty/bypass surgery		HEALTH23	/groups/umcg-lifelines/tmp01/projects/ugli_blood_gsa/pgs_based_mixup_correction/data/lifelines/phenotypes/v1/tab_separated_labels	Questionnaire_Health.cleaned.dat	Coronary artery disease
Balloon angioplasty since last questionnaire		HEALTH101M1	/groups/umcg-lifelines/tmp01/projects/ugli_blood_gsa/pgs_based_mixup_correction/data/lifelines/phenotypes/v1/tab_separated_labels	Questionnaire_Health.cleaned.dat	Coronary artery disease
Liver cirrhosis		HEALTH72C6	/groups/umcg-lifelines/tmp01/projects/ugli_blood_gsa/pgs_based_mixup_correction/data/lifelines/phenotypes/v1/tab_separated_labels	Questionnaire_Health_General.cleaned.dat	Blood traits
Renal failure		HEALTH_72K	/groups/umcg-lifelines/tmp01/projects/ugli_blood_gsa/pgs_based_mixup_correction/data/lifelines/phenotypes/v1/tab_separated_labels	Questionnaire_Health.cleaned.dat	Blood traits
Cancer		HEALTH16A	/groups/umcg-lifelines/tmp01/projects/ugli_blood_gsa/pgs_based_mixup_correction/data/lifelines/phenotypes/v1/tab_separated_labels	Questionnaire_Health.cleaned.dat	Blood traits
Cancer, cured		HEALTH16D	/groups/umcg-lifelines/tmp01/projects/ugli_blood_gsa/pgs_based_mixup_correction/data/lifelines/phenotypes/v1/tab_separated_labels	Questionnaire_Health.cleaned.dat	Blood traits
Cancer Followup		HEALTH100C	/groups/umcg-lifelines/tmp01/projects/ugli_blood_gsa/pgs_based_mixup_correction/data/lifelines/phenotypes/v1/tab_separated_labels	Questionnaire_Health_General.cleaned.dat	Blood traits
Pregnancy Followup		FAM24C	/groups/umcg-lifelines/tmp01/projects/phenotypes/tab_seperated_labels	Questionnaire_Family.dat	Blood traits
Pregnancy Baseline		FEM4	/groups/umcg-lifelines/tmp01/projects/phenotypes/tab_seperated_labels	Questionnaire_Questions_for_females.dat	Blood traits
Age 1A1		AGE_1A1	/groups/umcg-lifelines/tmp01/projects/phenotypes/tab_seperated_labels	Participant (Pa_99_G).dat
Age 1A2		AGE_1A2	/groups/umcg-lifelines/tmp01/projects/phenotypes/tab_seperated_labels	Participant (Pa_99_G).dat
Age 1A3		AGE_1A3	/groups/umcg-lifelines/tmp01/projects/phenotypes/tab_seperated_labels	Participant (Pa_99_G).dat
Age 1B		AGE_1B	/groups/umcg-lifelines/tmp01/projects/phenotypes/tab_seperated_labels	Participant (Pa_99_G).dat
Age 1C		AGE_1C	/groups/umcg-lifelines/tmp01/projects/phenotypes/tab_seperated_labels	Participant (Pa_99_G).dat
Age 2A1		AGE_2A1	/groups/umcg-lifelines/tmp01/projects/phenotypes/tab_seperated_labels	Participant (Pa_99_G).dat
Age 2A2		AGE_2A2	/groups/umcg-lifelines/tmp01/projects/phenotypes/tab_seperated_labels	Participant (Pa_99_G).dat
